# Actin Dysregulation Induces Neuroendocrine Plasticity and Immune Evasion: A Vulnerability of Small Cell Lung Cancer

**DOI:** 10.1101/2023.02.15.528365

**Authors:** Yoojeong Seo, Shengzhe Zhang, Jinho Jang, Kyung-Pil Ko, Kee-Beom Kim, Yuanjian Huang, Dong-Wook Kim, Bongjun Kim, Gengyi Zou, Jie Zhang, Sohee Jun, Wonhong Chu, Nicole A. Kirk, Ye Eun Hwang, Young Ho Ban, Shilpa S. Dhar, Joseph M. Chan, Min Gyu Lee, Charles M. Rudin, Kwon-Sik Park, Jae-Il Park

## Abstract

Small cell lung cancer (SCLC) is aggressive with limited therapeutic options. Despite recent advances in targeted therapies and immunotherapies, therapy resistance is a recurring issue, which might be partly due to tumor cell plasticity, a change in cell fate. Nonetheless, the mechanisms underlying tumor cell plasticity and immune evasion in SCLC remain elusive. CRACD, a capping protein inhibitor that promotes actin polymerization, is frequently inactivated in SCLC. *Cracd* knockout (KO) transforms preneoplastic cells into SCLC tumor-like cells and promotes in vivo SCLC development driven by *Rb1*, *Trp53*, and *Rbl2* triple KO. *Cracd* KO induces neuroendocrine (NE) plasticity and increases tumor cell heterogeneity of SCLC tumor cells via dysregulated NOTCH1 signaling by actin cytoskeleton disruption. CRACD depletion also reduces nuclear actin and induces EZH2-mediated H3K27 methylation. This nuclear event suppresses the MHC-I genes and thereby depletes intratumoral CD8^+^ T cells for accelerated SCLC tumorigenesis. Pharmacological blockade of EZH2 inhibits CRACD-negative SCLC tumorigenesis by restoring MHC-I expression and immune surveillance. Unsupervised single-cell transcriptomics identifies SCLC patient tumors with concomitant inactivation of CRACD and downregulated MHC-I pathway. This study defines CRACD, an actin regulator, as a tumor suppressor that limits cell plasticity and immune evasion and proposes EZH2 blockade as a viable therapeutic option for CRACD-negative SCLC.
