## Supplementary Tables for "Actin Dysregulation Induces Neuroendocrine Plasticity and Immune Evasion: A Vulnerability of Small Cell Lung Cancer"

### Sheet: Summary
	Supplementary Tables
	Supplementary Table 1. Reagent information
	Supplementary Table 2. Primers used for qRT-PCR
	Supplementary Table 3. Top 30 genes of each cluster in RPR2 and CRPR2 scRNA-seq dataset
	Supplementary Table 4. Top 30 genes of each cluster in preSC WT and preSC Cracd KO scRNA-seq dataset
	Supplementary Table 5. Software and algorithms used for scRNA-seq analyses
	Supplementary Table 6. Gene list used for EZH2 and PRC2 target scoring
	Supplementary Table 7. Clinical information of human SCLC samples analyzed by scRNA-seq
	Supplementary Table 8. Information of human normal lung samples for scRNA-seq

### Sheet: 1
Supplementary Table 1. Reagent information
Antibodies	Source	Cat #
KIAA1211/CRACD	Atlas Antibodies	HPA043249
ATOH1	Proteintech	21215-1-AP
MKi67	abcam	ab16667
Phalloidin	Cell Signaling Technology	#13054
Chromogranin A	abcam	ab15160
ASCL1	Cell Signaling Technology	#55467
ASCL1	abcam	ab211327
CALCA	Cell Signaling Technology	#14959
Notch1	Cell Signaling Technology	#3608
Cleaved Notch1	Cell Signaling Technology	#4147
HES1	Cell Signaling Technology	#11988
MHC Class I	Cell Signaling Technology	#35923
MHC Class I	Cell Signaling Technology	#76828
Cd8	Cell Signaling Technology	#98941
Cd3	Cell Signaling Technology	#99940
Cleaved caspase-3	Cell Signaling Technology	#9664S
H3K27ac	Cell Signaling Technology	#8173
H3K27me2	Cell Signaling Technology	#9728
H3K27me3	Cell Signaling Technology	#9733
EZH2	Cell Signaling Technology	#5246
Pacific Blue anti-mouse CD4	Biolegend	116008
PE anti-mouse CD45	Biolegend	103106
FITC anti-mouse CD3	Biolegend	100306
APC anti-mouse CD8a	Biolegend	100712
Alexa Fluor 647 goat anti-rabbit IgG	Invitrogen	A-21245
Alexa Fluor® 488 goat anti-rabbit IgG (H+L)	Invitrogen	A-11008
Goat anti-rabbit IgG HRP-linked	Invitrogen	A-11034
Goat anti-mouse IgG HRP-linked	Fisher Scientific	31430
b-actin	Proteintech	66009-1-Ig
Tubulin	Cell Signaling Technology	#2144
Reagents
Dulbecco’s modified Eagle’s medium [DMEM]	Fisher Scientific	MT10013CV
DMEM: F-12 Medium(ATCC® 30-2006™)	ATCC	30-2006
Leibovitz's L-15 Medium	Invitrogen	21083027
MycoAlert mycoplasma detection kit	Lonza	lt07-418
Cell Counting Kit-8	Dojindo Laboratories	CK04-13
penicillin/streptomycin	Life Technologies	15140122
Fetal bovine serum	Fisher Scientific	SH3091003
0.05% trypsin-EDTA	Fisher Scientific	25-052-CI
GlutaMAX	Fisher Scientific	35050061
Puromycin	Sigma	P8833-100MG
PBS	Fisher Scientific	MT21 040 CV
TRIzol	Invitrogen	15596018
Prolong Gold antifade reagent (with dapi)	Fisher Scientific	19041171c
Insulin solution human	Sigma	I9278
Transferrin human	Sigma	M8823
Sodium selenite	Sigma	214485
Hydrocortisone	Sigma	H-0888
beta-estradiol	Sigma	E2758
L-Glutamine	Sigma	G8540-25G
Collagenase Type I	Worthington	CLS-1 LS004197
Elastase	Worthington	ESL LS002294
DNaseI	Worthington	D LS002007
GSK343	MCE	HY-13500
Tazemetostat	MCE	HY-13803

### Sheet: 2
Supplementary Table 2. Primers used for qRT-PCR
Gene		sequence 5'-3'
H2-Q1	Forward Primer	GCTGTTCTGGTTGTCCTTGGAG
	Reverse Primer	AGAGCACAGTCCTCTCCTTGTC
H2-Q2	Forward Primer	GCTGTTCTGGTTGTCCTTGGAG
	Reverse Primer	CCTGGATCTTGAGCGTAGTCTC
H2-Q4	Forward Primer	GGATGGAACCTTCCAGAAGTGG
	Reverse Primer	GGATGGAACCTTCCAGAAGTGG
H2-T3	Forward Primer	AACAGGACCACTGTTCGTGCTC
	Reverse Primer	GCAGTGTTATCGTCTCCGTTTCC
mouse HPRT1	Forward Primer	CGAGGATTTGGAAAAAGTGTTTA
	Reverse Primer	CAGCAGGTCAGCAAAGAACTTAT
HLA-A	Forward Primer	AGATACACCTGCCATGTGCAGC
	Reverse Primer	GATCACAGCTCCAAGGAGAACC
HLA-B	Forward Primer	CTGCTGTGATGTGTAGGAGGAAG
	Reverse Primer	GCTGTGAGAGACACATCAGAGC
HLA-C	Forward Primer	GGAGACACAGAAGTACAAGCGC
	Reverse Primer	ACATCCTCTGGAGGGTGTGAGA
human HPRT1	Forward Primer	GCTATAAATTCTTTGCTGACCTGCTG
	Reverse Primer	AATTACTTTTATGTCCCCTGTTGACTGG

### Sheet: 3
Supplementary Table 3. Top 30 genes of each cluster in RPR2 and CRPR2 scRNA-seq dataset
	1			2			3			4			5			6			7			8			9			10			11			12			13			14			15
	gene	log	p value	gene	log	p value	gene	log	p value	gene	log	p value	gene	log	p value	gene	log	p value	gene	log	p value	gene	log	p value	gene	log	p value	gene	log	p value	gene	log	p value	gene	log	p value	gene	log	p value	gene	log	p value	gene	log	p value
1	S100a6	5.12049	1.63024e-282	Sparc	6.08613	4.19046e-117	S100a6	5.22018	1.16219e-23	Hp	7.11152	0	Trbc2	5.55778	2.15359e-53	Fos	1.90655	0	Ascl1	1.00388	3.42458e-273	Xist	3.4118	1.21529e-263	Pcna	2.0632	3.54314e-263	Hist1h2ae	4.75676	0	Scg2	1.70878	1.17054e-110	Cenpa	4.50057	2.49087e-223	Ptma	0.966162	1.31894e-232	Calca	1.20191	5.01704e-75	Obp2a	7.65384	1.03823e-33
2	Lgals1	6.03965	4.0571e-243	Bgn	6.82613	2.08671e-110	Igkc	5.49575	3.27361e-23	Scgb1a1	3.82408	0	Cd52	6.27336	2.86359e-40	Egr1	1.75954	0	Ccn3	0.98979	6.87153e-235	Id3	1.50526	3.03503e-113	Pclaf	2.90841	2.4342e-239	Hist1h2ap	5.23759	0	Tnfrsf12a	2.28761	8.58944e-70	Cenpf	3.95837	2.20151e-205	H3f3a	1.00311	1.01813e-214	Dcpp1	6.72966	3.98807e-73	Nrgn	3.28673	5.50481e-32
3	Lgals3	4.94171	2.02095e-220	Igfbp7	5.32317	3.54332e-105	Tmsb10	1.90761	3.44203e-21	Mgst1	5.90412	0	Cd3g	7.37315	1.00195e-36	Ier2	1.64226	0	Cd9	0.540326	6.05924e-196	Nasp	1.39374	1.51098e-100	Gm1673	2.16852	7.69207e-216	Hist1h1b	4.39798	0	Ptprn	1.7375	1.43022e-66	Pttg1	4.24439	5.03e-205	Ppia	0.968358	4.88343e-197	Dcpp3	7.12646	9.15031e-67	Ttr	4.0792	5.26237e-31
4	Vim	6.472	1.28483e-218	Cald1	4.60429	4.54604e-103	Spp1	6.49307	5.50527e-21	Scgb3a2	6.26454	0	Cd3d	7.65148	2.02244e-35	Jun	1.33666	0	Meis2	0.969813	3.96348e-168	Fabp5	1.63073	6.43168e-93	Tyms	2.20608	2.71863e-203	Ube2c	5.04066	0	Ctsl	1.49405	1.70432e-65	Ccnb2	4.58879	4.46303e-175	Rpl41	0.883961	6.19625e-194	Dcpp2	7.91022	4.68337e-58	Clca3b	2.10779	5.64375e-15
5	Anxa2	4.04968	8.09644e-216	Vim	5.47971	1.64288e-101	Actb	1.02439	1.65995e-20	Cbr2	6.94458	0	Srgn	6.08842	2.88293e-27	Btg2	1.49342	0	Col8a1	0.982422	4.34596e-167	Elavl3	1.87247	9.1022e-92	Dctpp1	2.10787	1.1378e-199	Nusap1	5.02336	0	Vgf	2.78918	1.6006e-62	Cdca8	3.83783	3.4266e-155	Gm42418	0.803661	1.90001e-186	Cxcl13	1.76394	2.4265e-48	Rgs2	1.73808	1.50134e-14
6	S100a10	3.50195	5.55168e-212	Lgals1	5.21339	1.64288e-101	Sprr1a	5.25172	3.00345e-20	Selenbp1	5.86792	0	Coro1a	2.76934	4.28616e-26	Junb	1.54293	0	Vwf	0.953646	4.38137e-139	Mcm6	1.31848	3.53487e-64	Clspn	2.8921	1.15792e-198	Hist1h2ab	6.38818	0	Anxa1	1.34771	3.66185e-60	Cks2	2.81346	1.31173e-151	Rplp1	0.849561	5.31132e-184	Fos	1.21186	3.93825e-43	Thbs1	1.82949	2.31005e-13
7	Tm4sf1	6.627	4.12788e-190	Col3a1	9.9252	9.89039e-98	Fau	1.10301	8.33397e-20	Cd74	6.10958	0	Gmfg	4.01702	1.18229e-24	Fosb	2.37183	0	Igfbp5	1.07815	6.94551e-135	Upp1	1.36141	1.27773e-62	Cdkn1a	1.89466	1.20378e-196	Hist1h3c	6.44656	0	Cpe	1.36657	4.40163e-60	Ube2c	3.81326	2.34937e-150	Tpt1	0.742863	5.38761e-170	Egr1	1.10256	1.59369e-42	Tph1	3.5873	4.93208e-11
8	Spp1	5.81471	2.29747e-189	Col1a2	10.5404	7.82763e-95	Igha	5.87035	8.33397e-20	Scd1	5.89338	0	Ets1	2.5831	2.62717e-24	Jund	1.01744	0	mt-Atp6	0.475666	1.63623e-123	Uchl1	1.15447	1.91641e-58	Tubb5	1.49894	4.78119e-187	Birc5	5.07864	0	Thbs1	1.60436	2.07077e-55	Ube2s	1.51256	1.13008e-148	Rpl13	0.718521	4.44866e-168	Jun	0.849909	3.72423e-39	Bmyc	1.88661	4.9814e-11
9	S100a11	3.02883	1.36235e-187	Serpinh1	5.20177	1.17608e-92	Rps14	1.06233	1.52599e-19	S100a11	3.23608	0	Arhgdib	5.70275	6.17826e-24	Atf3	2.16158	0	mt-Co3	0.470994	7.91564e-116	Hes6	1.14364	1.91641e-58	Dek	1.16312	6.33222e-187	Hist1h3e	4.32744	0	Nupr1	1.21901	1.56271e-52	Hist1h2bc	2.76848	3.47381e-145	Rps24	0.729866	1.53658e-162	Ascl1	0.955126	3.56034e-38	F5	1.65014	2.29952e-10
10	Nrn1	8.15665	9.77814e-186	Serping1	6.91174	7.77022e-92	Rpl39	1.3072	2.40875e-19	Sftpb	6.90346	0	Laptm5	6.59785	2.00559e-23	Dnajb1	2.17205	0	mt-Co2	0.472629	1.46878e-113	Rbm24	1.46067	1.91641e-58	Prdx4	1.43565	1.04365e-177	Prc1	4.08708	0	Cldn4	2.40328	3.91145e-50	Knstrn	3.645	9.04458e-133	Rpl27a	0.706045	3.4421e-161	Btg2	0.997438	7.6695e-38	Ogfrl1	1.5565	2.82457e-10
11	Serpinb6a	2.8531	1.3667e-184	Col1a1	9.66698	8.09222e-92	Rplp0	1.12293	2.40875e-19	Cyp2f2	7.13382	0	Ptprc	6.7114	2.00559e-23	Ubc	1.01173	0	Aopep	0.846024	8.56348e-111	Mcm3	1.2929	4.34106e-58	Ccne2	2.58907	4.40649e-175	Top2a	3.69108	0	Ctsz	0.898621	5.59582e-48	Nucks1	1.34374	3.71691e-131	Rpl19	0.699628	6.46967e-160	Ccn3	0.888481	8.1284e-30	Ptprz1	1.86822	9.05573e-10
12	Anxa5	2.68186	4.4901e-178	Emp3	4.43586	8.41901e-91	Rpsa	1.04689	3.88801e-19	Npc2	2.85847	0	Satb1	6.69527	8.00252e-23	Klf6	1.65826	0	mt-Co1	0.46697	2.03707e-101	Kdm1a	1.16919	7.27215e-57	Lig1	1.88008	2.1501e-168	Hist1h4d	2.8207	0	Krt18	0.391775	2.56445e-45	Cdc20	3.88328	5.5872e-126	Rpsa	0.745588	8.4195e-160	Junb	0.865499	2.11283e-28	Cdo1	1.78942	4.05198e-09
13	2200002D01Rik	5.30038	7.97217e-178	Lhfp	8.24991	1.3257e-85	Rpl17	1.07432	5.56856e-19	Upk3a	5.07834	0	Fyb	6.10292	9.90851e-21	Ccn3	1.17576	0	Cplx2	0.765148	1.82752e-100	Id2	1.14768	4.69578e-55	Tuba1b	1.46032	1.23067e-154	Cdca8	4.56906	0	Tent5a	1.41481	6.93644e-45	Hmmr	4.02977	1.91589e-115	Fth1	0.883762	1.22932e-159	Ier2	0.886048	4.56124e-28	Cpe	1.34654	5.40485e-09
14	Emp3	4.52534	4.70133e-171	Mgp	8.46318	1.78302e-85	Rpl13	0.941085	5.61693e-19	Tmsb4x	1.13669	0	Rac2	6.61656	7.08365e-20	Dusp1	1.71314	0	Id4	0.741004	2.49072e-95	Gm10260	1.77746	1.87543e-54	H2afy	1.19311	1.20009e-150	Cks2	3.20519	0	Dcn	1.76772	3.83572e-44	Hmgb2	1.1517	6.25896e-115	Calm1	0.769837	2.27454e-159	Col8a1	0.960385	1.15749e-27	Cacna2d1	1.34345	1.41409e-08
15	Arpc1b	2.7399	1.99076e-162	Sparcl1	10.7293	2.08298e-85	Rps20	1.04306	7.8008e-19	Sftpd	7.03701	0	Rhoh	7.18829	2.25189e-18	Zfp36	2.08665	0	Calca	0.78827	6.13009e-94	Hmgb3	1.22056	2.12897e-53	Slbp	1.68691	8.46582e-149	Cdk1	3.73316	0	Ifitm3	0.863959	4.99801e-44	Cenpe	3.63748	6.25257e-114	Rps27a	0.680399	7.8489e-158	Jund	0.636969	1.70366e-27	Nefm	3.36985	2.08569e-08
16	Capg	3.99921	6.74181e-161	Col4a1	6.07615	1.58907e-83	Fth1	1.15293	8.57088e-19	Trf	5.88106	0	Trac	7.08251	2.3021e-18	Hsp90aa1	0.674383	0	Atp6v0b	0.449407	2.56147e-91	Sox11	1.95662	2.97774e-53	Slfn9	2.1514	8.91224e-146	Cdkn2d	3.46084	1.1214e-299	Dmkn	2.98176	7.2765e-42	Mki67	2.62126	4.70978e-113	Rps3a1	0.719954	1.37645e-156	Ubc	0.664196	2.09349e-27	Scg5	1.2136	5.40729e-08
17	Onecut2	4.64682	2.13461e-154	Gng11	9.73653	2.67843e-83	Rps2	1.08232	8.95283e-19	Ctsh	5.88146	0	Ptpn18	2.52479	1.22471e-17	Ascl1	1.11769	0	Enho	0.781192	3.02512e-86	Ak2	1.20023	4.57654e-53	Dut	1.30205	2.90742e-142	Cenpf	3.87935	9.19758e-297	Sprr1a	2.5196	1.28861e-41	Tpx2	3.34906	9.65633e-110	Rpl28	0.667515	1.22998e-142	Dnajb1	1.40353	2.29892e-27	Scg2	1.30309	6.76791e-08
18	Ccnd1	5.20591	2.72336e-152	Rarres2	11.1833	1.16411e-82	Rps3a1	0.945614	8.95283e-19	Fmo2	6.21706	0	Trbc1	5.41045	1.8388e-17	Col8a1	1.26287	0	mt-Cytb	0.446118	4.35719e-81	Bzw2	1.23732	1.3341e-52	Atad2	1.79898	7.08376e-141	Cdca3	4.95624	1.12321e-295	Peg10	3.35159	4.39422e-39	Dynll1	1.56618	1.77166e-106	Fau	0.65762	5.5171e-139	Enho	1.01329	2.81127e-27	Arl4a	1.00089	9.92688e-08
19	Anxa3	3.96027	1.36728e-150	Lrp1	5.91427	3.39937e-82	Rpl32	1.05311	1.06835e-18	Ly6e	2.55139	0	Ltb	4.99429	1.76037e-15	Resp18	1.27682	6.92778e-306	Tmem158	0.720793	1.66088e-79	Hnrnpr	1.10566	3.15336e-52	Pgp	1.46266	1.90577e-135	Spc25	4.47247	1.21759e-292	Resp18	0.801553	1.04513e-38	Racgap1	3.01513	3.72852e-106	Rps16	0.565546	2.55364e-137	Pcsk1	0.994318	5.51445e-27	Pcsk2	1.66767	1.2482e-07
20	Igfbp7	4.55133	1.66236e-148	Fstl1	6.10821	1.27676e-81	Rps8	0.928644	1.36385e-18	Gsta4	5.73258	0	Fxyd5	2.51793	9.98034e-15	Ddx5	0.648802	6.90802e-305	mt-Nd4	0.473297	1.89761e-77	Mrto4	1.46927	3.42195e-50	Nsg1	2.4289	4.82298e-135	Cenpa	4.12509	1.55734e-280	Aldoa	0.890707	3.58703e-37	Cdkn3	4.11349	2.21878e-104	Rpl35a	0.606436	1.12605e-136	Resp18	1.01792	5.84467e-27	Vsig2	2.15142	1.08112e-06
21	Tmsb10	1.29909	9.45124e-147	Gpx3	3.9691	2.35415e-79	Rplp1	0.95859	1.99922e-18	Cldn10	6.9817	0	Hspa1b	1.77569	3.49908e-14	Meis2	1.14535	4.42921e-294	Ddc	0.697447	6.00545e-77	Fbl	1.2262	5.52198e-49	Smc6	1.45179	1.04176e-125	Pbk	3.94067	2.79758e-274	Basp1	1.41849	5.69293e-36	Ptms	0.893127	1.29518e-98	Rplp2	0.642274	1.21328e-136	Ptn	0.855868	1.03404e-23	Neto1	1.67547	1.5501e-06
22	Clu	3.3167	1.36338e-146	Col5a2	10.7731	5.17448e-79	Tpt1	0.909203	2.32315e-18	AW112010	4.90357	0	Klf2	1.63381	1.14952e-13	Arl4a	1.205	1.08012e-290	Krt7	0.49157	6.97112e-75	Nsg1	1.47103	9.7423e-49	Stmn1	0.895146	6.22249e-117	Hmgb2	1.35721	3.39671e-268	Lmo2	2.22514	9.66804e-36	Hmgn2	1.26432	3.91081e-97	Rplp0	0.64624	5.8062e-136	Cirbp	0.998123	5.0734e-23	Resp18	1.04671	1.5501e-06
23	Msn	3.78146	3.15334e-143	Col4a2	6.40728	5.17448e-79	Ftl1	1.31368	2.887e-18	Zfp36l1	4.82664	0	Lsp1	5.29907	1.31133e-12	Socs3	1.93969	8.77152e-284	Hist3h2ba	0.788626	5.19444e-68	Hells	1.22158	4.43501e-48	Pola1	2.17066	3.00947e-116	Hist1h1d	3.73934	1.59788e-263	Bace2	2.01094	2.90321e-33	Ccdc34	2.04338	2.12019e-96	Rpl32	0.612171	1.29749e-133	Selenom	0.833298	8.7843e-23	Rbp1	2.49159	1.62471e-06
24	Basp1	2.67272	2.4808e-141	S100a6	3.45708	7.80274e-75	Rps6	1.18011	4.9728e-18	Clu	3.14726	0	Tcf7	4.77716	1.31133e-12	Igfbp5	1.38001	3.51717e-273	Pcsk1	0.6355	5.03653e-66	Ppa1	1.25298	1.78773e-47	Mthfd2	1.7913	5.24753e-113	Cdc20	4.11947	1.13125e-261	Rgs4	1.7602	9.5256e-33	Cox6b2	3.23253	4.85829e-93	Rpl21	0.544223	4.23292e-130	Cd9	0.470766	2.45035e-22	Cpn1	4.80941	1.77904e-06
25	Igfbp4	6.64061	1.33177e-140	Fermt2	3.33057	5.21842e-74	Rpl35a	0.932225	7.43127e-18	Krt19	3.16785	0	Lck	5.21342	1.41388e-12	Actg1	0.584137	1.67424e-264	Epcam	0.450093	5.2685e-66	Syce2	1.22168	2.43648e-47	Chaf1b	2.04545	7.4335e-106	Hmmr	4.74673	1.2737e-258	Anxa5	1.187	2.06879e-32	Cks1b	2.64811	1.70238e-92	Rps5	0.635582	4.70628e-130	Scg5	1.0646	7.24946e-22	Pam	1.02815	2.66103e-06
26	Pmepa1	3.54871	2.99815e-140	Ppic	4.30991	6.75593e-74	Rps12	1.05737	1.02707e-17	Ldhb	5.98752	0	Thy1	4.9447	7.01708e-12	Rhob	1.42926	4.76238e-262	Tmem59	0.402989	1.50495e-62	Mcm2	1.25968	4.06577e-47	Siva1	1.27569	2.8816e-105	Esco2	5.1748	4.00357e-258	Pam	0.8329	2.69162e-32	Birc5	3.34046	2.0087e-89	Ubb	0.513755	1.27061e-129	Chgb	0.965022	1.56786e-20	Gria2	2.31235	3.67038e-06
27	Gsto1	5.12201	2.94865e-136	Fn1	4.40172	8.98398e-73	mt-Co1	1.04659	1.30268e-17	AU021092	6.27945	0	2022-09-01	2.80318	1.35172e-11	Gadd45g	1.49373	6.47544e-257	mt-Nd2	0.418628	2.86746e-60	Nelfcd	1.31853	1.03964e-46	Hells	1.76559	1.03381e-104	Ccdc34	2.57918	4.08741e-258	Areg	2.78919	2.50202e-31	H1fx	1.73497	4.42898e-84	Chchd2	0.652191	1.2976e-128	mt-Co2	0.466065	1.86575e-20	Syt1	1.18006	3.67652e-06
28	Fn1	4.09493	3.10816e-134	Zeb2	6.79316	9.90738e-72	Rps29	0.947739	1.52103e-17	H2-K1	1.20437	8.37042e-303	Cd8b1	7.19236	4.77932e-11	Cdh13	1.3267	4.14057e-252	Cdc14b	0.85153	9.20034e-56	Pcna	1.04027	2.41651e-46	Nap1l1	1.0696	2.40633e-104	H2afx	3.59092	1.11166e-256	Epcam	0.421164	5.67715e-31	H2afz	0.670313	4.42898e-84	Rps20	0.579568	2.79995e-128	Hspa8	0.357509	5.50566e-20	Ro60	1.07183	4.66059e-06
29	Ppp1r14b	1.88357	4.41517e-132	Mylk	7.1306	3.36864e-71	Rps3	0.91726	2.04476e-17	Scgb3a1	5.79994	4.36484e-298	Lat	6.75883	5.64577e-11	C2cd4b	1.48814	2.53601e-240	Mrfap1	0.274365	3.28455e-54	Prmt1	1.0108	4.96988e-46	Dhfr	2.27108	3.83948e-103	Ube2s	1.55689	1.89157e-250	Eif5	0.769913	1.55435e-29	Ccnb1	3.65371	8.0274e-82	Rps15a	0.610144	1.41538e-127	Ubb	0.23593	1.49027e-19	Rbp4	1.03585	8.34689e-06
30	Cd44	3.74101	5.51285e-132	Mxra8	5.07904	5.33691e-71	Rpl23	0.934183	2.1988e-17	Por	2.46326	2.68887e-296	Ly6e	1.31803	1.07341e-10	Klf2	1.96848	4.19832e-236	Resp18	0.639414	3.71091e-53	Marcksl1	1.40014	1.11857e-44	Fxyd6	1.44202	1.33609e-102	Tubb4b	1.98607	1.03221e-249	Cartpt	2.85452	2.31677e-29	Stmn1	0.957127	8.41692e-74	Rpl37a	0.580341	1.76542e-125	Hsp90aa1	0.394981	4.49161e-19	Fam174a	1.29803	9.06823e-06

### Sheet: 4
Supplementary Table 4. Top 30 genes of each cluster in preSC WT and preSC Cracd KO scRNA-seq dataset
	0			1			2			3			4			5			6			7
	gene	log	p value	gene	log	p value	gene	log	p value	gene	log	p value	gene	log	p value	gene	log	p value	gene	log	p value	gene	log	p value
1	Nrxn1	2.28186	0	Rpl38	0.82776	0	Gapdh	1.73405	0	Pclaf	2.75648	0	Cenpa	3.52878	0	Top2a	4.16822	0	Hist1h2ap	5.05057	0	Tmsb4x	2.54769	4.36e-108
2	Igfbp5	2.2418	0	Rpl27	0.99521	0	Mif	1.88689	0	Cdkn1a	2.37806	0	Cenpf	3.02209	0	Cenpf	3.9915	0	Hist1h2ap	4.85849	0	Cd52	7.92917	4.36e-93
3	Jun	2.20626	0	Cox6c	1.00345	0	Rps16	0.892941	0	Clspn	2.82342	0	Ube2s	1.75747	0	Prc1	3.87596	0	Hmgb2	2.43536	0	Cd74	8.26317	1.37e-84
4	Ascl1	1.5003	0	mt-Cytb	0.764147	0	Rps14	1.14565	0	Dek	1.53811	0	Ptms	1.34172	0	Ube2c	4.15768	0	H2afz	1.63522	0	B2m	4.13702	8.82e-82
5	Pam	1.82904	0	Rpl6	0.713728	0	Rpl27a	0.824693	0	Pola1	2.34557	0	Dynll1	1.58163	0	Birc5	3.96629	0	Hist1h3c	4.88628	0	Cyba	7.87325	4.23e-68
6	Krt8	1.72191	0	Rps3a1	0.562486	0	Rps10	0.827476	0	Ptma	0.685199	0	H2afz	1.23007	0	Nusap1	3.78704	0	Hist1h4d	3.07713	0	H2-Eb1	8.11005	3.63e-64
7	Piezo2	2.60585	0	Rpl12	1.05412	0	Rps7	0.939579	0	Stmn1	1.18193	0	Pttg1	3.25725	0	Kif11	4.11865	0	Tubb5	1.88681	0	Fau	0.844474	2.59e-62
8	Egr1	2.28577	0	Rps27a	0.827942	0	Rpl32	0.756777	0	Dut	1.38949	0	Hmgb2	1.83217	0	Tpx2	3.58	0	Hist1h1e	2.48737	0	H2-Ab1	8.01027	3.87e-59
9	Tanc2	2.09538	0	Rps14	0.773604	0	Rps27a	1.16345	0	Tyms	1.84043	0	Nucks1	1.25014	0	Hmmr	3.79885	0	Birc5	3.49357	0	H2-Aa	7.89262	1.51e-54
10	Atf3	2.87734	0	Rpl37	0.794881	0	Rpl26	0.80189	0	Prdx4	1.43228	0	Ube2c	2.73873	0	Cdca8	3.4067	0	Cdk1	3.14601	0	Fth1	1.81956	1.8e-54
11	Pcdh7	2.49358	0	Rpl5	1.05462	0	Rpl38	1.0583	0	Sdk1	2.42337	0	Ccnb2	2.94692	0	Mki67	3.17506	0	Hist1h1b	3.80737	0	Apoe	6.48248	5.88e-53
12	Btg2	1.84749	0	Nme2	2.07225	0	Rps26	1.26521	0	Slbp	1.81489	0	Cdca8	2.64739	0	Smc2	2.91772	0	Hist1h3e	3.55721	0	Ctss	8.0084	9.22e-47
13	Pde4d	2.45253	0	Rps8	0.587572	0	Rps15a	0.931602	0	Pgp	1.71704	0	Cks2	2.55165	0	Cdk1	3.1929	0	Top2a	3.08506	0	Rps20	0.737677	2.25e-45
14	H3f3b	1.59104	0	Rpl41	0.690725	0	Rpl21	0.77776	0	Atad2	1.92842	0	Cdc20	3.23282	4.37e-306	Arl6ip1	2.48413	0	Ube2c	3.23381	0	Sh3bgrl3	1.90015	7.69e-43
15	Krt18	2.03168	0	Rpl37a	0.685077	0	Rpl28	0.907336	0	Siva1	1.40239	0	Cenpe	2.80672	1.91e-296	Cks2	3.07286	0	Hmgb1	1.3392	0	Rplp1	0.725001	3.63e-42
16	Meis2	1.89513	0	mt-Nd2	0.959596	0	Rpl37	1.078	0	Tubb5	1.30192	0	Mki67	2.19791	3.32e-281	Smc4	2.65528	0	Cdca8	3.0422	0	Tyrobp	8.37386	8.34e-42
17	Col8a1	1.97488	0	Rps6	0.727596	0	Rps3	0.757579	0	H3f3a	0.634486	3.91e-298	Knstrn	2.62947	2.45e-269	Hist1h2ap	3.87061	0	Nusap1	3.23092	0	Rps24	0.546542	6.12e-41
18	Cntn3	2.50696	0	Rps28	0.816092	0	Rpl34	1.05437	0	Ccne2	2.38197	8.66e-279	Hmmr	2.7909	6.06e-257	Hist1h2ae	3.81314	0	Hist1h2ab	4.8883	0	Ftl1	1.55259	3.83e-40
19	Tmem163	1.76403	0	Rps21	0.589439	0	Rpl35a	1.04604	0	Dnajc9	1.49447	1.16e-278	Hmgb1	0.888627	3.17e-252	Knl1	3.55733	0	Tuba1b	1.61848	0	Lgals3	7.69963	2.49e-38
20	Cacna2d1	1.6394	0	mt-Atp6	0.72324	0	Rpl23	0.697942	0	Zfp367	1.96183	5.98e-274	Tpx2	2.40079	8.41e-252	Kif23	3.73027	0	Rrm2	3.18183	0	Rpl18a	0.624909	3.48e-38
21	Cd9	1.31204	0	Rpl36	0.672502	0	Rps19	0.952584	0	Hells	1.98828	4.02e-273	Cdca3	2.45877	2e-247	Spc24	3.19785	0	Fbxo5	3.1541	0	Rps23	0.565795	1.66e-37
22	Nell1	2.47731	0	Rps26	0.833604	0	Rpl36	0.941502	0	Rpa1	1.93015	5.07e-273	Lockd	1.84058	1.04e-232	Cdkn2d	3.01837	0	Prc1	2.93117	0	Tpt1	0.555057	2.2e-37
23	Adgrb3	2.47298	0	Rplp2	0.639545	0	Rpl17	0.978586	0	Mtch1	1.13721	2.42e-264	Ccdc34	1.50525	1.24e-225	Hist1h1b	3.5112	0	Cks2	2.61097	0	Fcer1g	7.52928	7.36e-37
24	Cntnap5b	2.51869	0	Rpl26	0.519335	0	Gm42418	0.911352	0	Id3	1.87353	1.67e-255	Racgap1	1.96698	7.46e-209	Cdca3	3.23082	0	Pclaf	2.50696	0	Actb	0.788925	5.26e-36
25	Fos	2.22602	0	Rpl35	0.719297	0	Rpl37a	0.963316	0	Adgrb3	1.92504	6.31e-250	Selenoh	1.16426	5.98e-193	Ect2	3.5861	0	Hist1h1a	4.01996	0	H2-K1	1.91091	2.49e-34
26	Jund	1.38092	0	Rps12	0.953072	0	Rpl30	0.700725	0	Agbl4	2.00084	3.65e-246	Calm1	0.540062	1.25e-189	H2afx	3.32805	0	Smc2	2.35418	1.34e-307	Rps11	0.695653	1.69e-33
27	Nebl	1.87826	0	Rpl17	0.703342	0	Rps21	0.808668	0	Auts2	1.47142	2.97e-245	Anp32e	1.29604	4.2e-174	Racgap1	2.75508	0	Aurkb	3.15371	6.7e-301	Srgn	6.77317	2.34e-32
28	Kcnip4	2.6421	0	Rpl23a	1.08388	0	Rpl41	0.972718	0	Dtl	2.1487	2.17e-241	Ftl1	0.758182	7.21e-174	Aurkb	3.63061	0	Cdca3	2.81167	8.43e-301	C1qb	8.02976	4.67e-31
29	9030622O22Rik	2.33486	0	Rps10	0.495322	0	Rps3a1	0.724909	0	Tubg1	1.35711	4.19e-237	Hist1h2bc	2.3408	2.99e-161	Cenpp	3.1336	0	Ube2s	1.6217	7.35e-298	Lyz2	7.39709	1.68e-30
30	Lmo7	1.98153	0	Atp5o	1.92656	0	Rps4x	0.767264	0	Gpc6	2.43235	8.4e-237	Cenpw	1.85541	1.03e-159	Ccnb2	3.26192	0	Hist2h2ac	3.59188	1.68e-293	Rps9	0.511409	4.05e-29

### Sheet: 5
Supplementary Table 5. Software and algorithms used for scRNA-seq analyses
Software and algorithms	version	sourse
CellRanger	6.1.2	https://support.10xgenomics.com/single-cell-gene-expression/software/pipelines/latest/installation
Python	3.8.12	https://www.python.org
scanpy	1.8.2	https://scanpy.readthedocs.io/en/stable/#
scVelo	0.2.4	https://scvelo.readthedocs.io
Dynamo	1.1.0	https://dynamo-release.readthedocs.io/en/latest/index.html
pandas	1.4.2	https://pandas.pydata.org
infercnvpy	0.2.1	https://icbi-lab.github.io/infercnvpy/index.html
R	4.1.2	https://www.r-project.org
R Studio	2022.02.0	https://posit.co
Seurat	4.0.3	https://satijalab.org/seurat/
CellChat	1.6.0	http://www.cellchat.org
biomaRt	2.54.0	https://bioconductor.org/packages/release/bioc/html/biomaRt.html
DeSeq2	1.38.1	https://bioconductor.org/packages/release/bioc/html/DESeq2.html
ggplot2	3.4.0	https://ggplot2.tidyverse.org
fGSEA	1.24.0	https://bioconductor.org/packages/release/bioc/html/fgsea.html
GraphPad Prism	9.4	https://www.graphpad.com

### Sheet: 6
Supplementary Table 6. Gene list used for EZH2 and PRC2 target scoring
EZH2 target score genes	PRC2 target score genes
ADRB2	BARX1
BMPR1B	BNC2
CASZ1	CCND1
CCND1	FOXD1
CDKN1C	HOXC10
CDKN2A	IRX2
CHD1	IRX3
COL5A1	IRX5
CXXC4	NKX6-1
DAB2IP	ONECUT2
DKK1	PITX2
FOXC1	POU4F1
GPNMB	SFMBT2
HOXC10	SHOX2
KLF2	SIX6
MYOD1	SKOR1
PMEPA1	TAL1
POMT2	TMEM30B
RAD51	TWIST1
RAP1GAP
RUNX3
SLIT2
SUMF1
TIMP2
TIMP3
VASH1
VGLL4

### Sheet: 7
Supplementary Table 7. Clinical information of human SCLC samples analyzed by scRNA-seq
Lab ID	Tissue Type	Stage at Dx	Collection Site Code	Gender	Smoking Status	Pack Years	Vital Status	Overall Survival (months)	Procedure Type	Site	Histology	Treatment Status	Pre-collection Therapies	Time between last drug administration and tissue collection (months)	IO line of therapy	Pre-Tissue IO Type	Clinical ASCL1	Clinical NeuroD1	ASCL1	NeuroD1	YAP1	POU2F3
Ru1311	Recurrence	IA	R	Female	Former	60	Alive	40.7	Biopsy	Lung	Small Cell Lung Carcinoma	Treated	carboplatin+etoposide	28.2	na	na
RU1065C	Metastasis	IV	LI	Female	Current	20	Deceased	10.4	Biopsy	Liver	Small Cell Lung Carcinoma	Treated	carboplatin+etoposide+atezolizumab	0.7	1L	combination chemo-IO	NA	NA	pos	neg	neg	neg
RU1195A	Recurrence	IIA	R	Male	Current	22.5	Deceased	38.8	Resection	Lung	Small Cell Lung Carcinoma	Treated	carboplatin+etoposide; carboplatin+etoposide (rechallenge); ipilimumab+nivolumab	0.6	3L	combination ICB	NA	NA	pos	pos	neg	neg
RU1108a	Recurrence	IIIA	R	Female	Current	5	Alive	81.4	Resection	Lung	Small Cell Lung Carcinoma	Treated	cisplatin+etoposide; carboplatin+etoposide; temozolomide+/-ABT888; temozolomide alone; temozolomide rechallenge	32.4	5L	combination ICB
RU1215	Metastasis	IV	PL	Female	Current	60	Alive	6.9	Pleural Fluid	Lung Pleura	Small Cell Lung Carcinoma	Naïve	NA	n/a	1L	combination chemo-IO
RU779	Metastasis	IV	LI	Male	Former	17.5	Deceased	26.3	Biopsy	Liver	Small Cell Lung Carcinoma	Treated	carboplatin+etoposide +/- pembrolizumab; ipilimumab+nivolumab; temozolomide; DS-3201b+irinotecan	n/a	1L, 2L	combination chemo-IO, combination ICB	NA	NA	few scattered pos cells	pos	neg	neg
Ru1322	Metastasis	IV	LN	Male	Never	0	Alive	20.1	Biopsy	Lymph Node	Small Cell Lung Carcinoma	Treated	carboplatin+etoposide; ipilimumab+nivolumab	0	2L	combination ICB
RU1293A	Metastasis	IV	LN	Male	Current	37	Deceased	6.3	Biopsy	Lymph Node	Small Cell Lung Carcinoma	Treated	carboplatin+etoposide+atezolizumab	2.2	1L	combination chemo-IO
RU1181	Primary	IIIA	T	Male	Former	12	Deceased	3.1	Resection	Lung	Combined Small Cell Lung Carcinoma + Adenocarcinoma	Treated	cisplatin+etoposide	1.1	na	na
RU1152	Metastasis	IV	LN	Male	Current	51	Alive	16.6	Biopsy	Lymph Node	Small Cell Lung Carcinoma	Naïve	NA	n/a	1L	combination chemo-IO
RU1080	Metastasis	IV	KID	Female	Former	12.5	Alive	17.1	Resection	Kidney	Small Cell Lung Carcinoma	Treated	cisplatin+etoposide+atezolizumab	0.8	1L	combination chemo-IO
RU426	Primary	IIIA	T	Female	Current	52.5	Deceased	6.3	Resection	Lung	Small Cell Lung Carcinoma	Naïve	NA	n/a	2L	monotherapy	pos	pos (focal)
RU1229A	Primary	IB	T	Female	Current	25	Alive	11.4	Resection	Lung	Small Cell Lung Carcinoma	Naïve	NA	n/a	na	na	pos	neg	pos (focal)	few scattered pos cells	pos (focal), stroma pos	neg
RU1231A	Primary	IIB	LN	Male	Former	30	Alive	13	Biopsy	Lymph Node	Small Cell Lung Carcinoma	Naïve	NA	n/a	na	na
RU1066	Primary	IB	T	Female	Former	40	Alive	16.3	Resection	Lung	Small Cell Lung Carcinoma	Naïve	NA	n/a	na	na
RU1145	Primary	IB	T	Male	Former	40	Alive	17.8	Resection	Lung	Small Cell Lung Carcinoma	Naïve	NA	n/a	na	na	neg	pos (focal)	pos	pos (focal)	neg	neg
RU1124	Metastasis	IV	LN	Female	Former	12	Deceased	8.2	Biopsy	Lymph Node	Small Cell Lung Carcinoma	Treated	carboplatin+etoposide+atezolizumab	0.5	1L	combination chemo-IO
RU1144	Recurrence	IA	R	Female	Former	60	Alive	54.1	Resection	Lung	Small Cell Lung Carcinoma	Treated	cis-carboplatin+etoposide	35.2	na	na	pos	neg	pos	few scattered pos cells	neg	neg

### Sheet: 8
Supplementary Table 8. Information of human normal lung samples for scRNA-seq
Age (yr)	Sex	Race	Smoking Status	Cause of Death	Sample ID
63	F	African American	Never	Stroke	Normal1
55	M	Asian	Former	Intracranial hemorrhage	Normal2
29	F	African American	Never	Anoxic brain injury	Normal3
57	F	African American	Never	Anoxic brain injury	Normal4
49	F	White	Active	Intracranial hemorrhage	Normal5
22	F	African American	Never	Anoxic brain injury after seizure	Normal6
47	F	White	Active	Intracranial hemorrhage	Normal7
21	M	African American	Never	Head trauma from gunshot wound	Normal8
